# Resequencing and phenotyping of the first highly inbred eggplant multiparent population reveal *SmLBD13* as a key gene associated with root morphology

**DOI:** 10.1101/2025.03.07.642003

**Authors:** Andrea Arrones, Virginia Baraja-Fonseca, Andrea Solana, Mariola Plazas, Salvador Soler, Jaime Prohens, Santiago Vilanova, Pietro Gramazio

## Abstract

The MEGGIC (Magic EGGplant InCanum) population here presented is the first highly inbred eggplant (*Solanum melongena*) multiparent advanced generation intercross (MAGIC) population developed so far, derived from seven cultivated accessions and one wild *S. incanum* from arid regions. The final 325 S5 lines were high-throughput genotyped using low-coverage whole-genome sequencing (lcWGS) at 3X, yielding 293,783 high-quality SNPs after stringent filtering. Principal component analysis (PCA) and neighbour-joining clustering revealed extensive genetic diversity, lack of genetic structure, and the distinct genetic profile of the wild founder. The eight founders and a core subset of 212 lines were phenotyped for above- and below-ground traits, revealing wide phenotypic diversity. Root morphology traits displayed moderate heritability values, and strong correlation were found between root and aerial traits, suggesting that a well-developed root system supports greater above-ground growth. Genome-wide association studies (GWAS) identified a genomic region on chromosome 6 associated with root biomass (RB), total root length (RL), and root surface area (SA). Within this region, *SmLBD13*, a LOB*-*domain protein involved in lateral root development, was identified as a candidate gene. The *S. incanum* haplotype in this region was linked to reduced lateral root branching density, a trait that may enhance deeper soil exploration and resource uptake. These findings provide key insights into root genetics in eggplant, demonstrating MEGGIC potential for high-resolution trait mapping. Furthermore, they highlight the role of exotic wild germplasm in breeding more resilient cultivars and rootstocks with improved root architecture and enhanced nutrient uptake efficiency.
