## Supplementary material for "Resequencing and phenotyping of the first highly inbred eggplant multiparent population reveal *SmLBD13* as a key gene associated with root morphology": Table S1, S2, S3

### Sheet: Table S1.
	Table S1. Number of filtered SNPs and distribution along the 12 eggplant chromosomes according to the “67/3” v. 3 reference genome (Barchi et al., 2019b).
	Chromosome	Length (bp)	SNPs	SNP rate (bp)
	1	136534347	38659	3532
	2	83340400	22233	3748
	3	97014425	22608	4291
	4	105671276	26748	3951
	5	43853053	10202	4298
	6	108971373	29185	3734
	7	142382611	37088	3839
	8	109575448	25152	4357
	9	36100499	9660	3737
	10	106644908	26469	4029
	11	72290491	17708	4082
	12	100421161	28071	3577
	Total	1142799992	293783
	Average		24.482	3931

### Sheet: Table S2.
	Table S2. List of putative candidate genes for root-related traits under 1.12-1.50 Mb region on chromosome 6.
	Gene ID	Description
	SMEL_006g242840	Similar to NLE1: Notchless protein homolog
	SMEL_006g242850	Similar to SUA: SUPPRESSOR OF ABI3-5
	SMEL_006g242860	Similar to NLE1: Notchless protein homolog
	SMEL_006g242870	Similar to NLE1: Notchless protein homolog
	SMEL_006g242880	Similar to RPL41: 60S ribosomal protein L41
	SMEL_006g242890	Similar to RPL41: 60S ribosomal protein L41
	SMEL_006g242900	Similar to BAG4: BAG family molecular chaperone regulator 4
	SMEL_006g242910	Similar to At2g30105: LRR repeats and ubiquitin-like domain-containing protein At2g30105
	SMEL_006g242920	Similar to At1g63130: Pentatricopeptide repeat-containing protein At1g63130, mitochondrial
	SMEL_006g242930	Similar to At1g62670: Pentatricopeptide repeat-containing protein At1g62670, mitochondrial
	SMEL_006g242940	Protein of unknown function
	SMEL_006g242950	Similar to UBA1: Ubiquitin-activating enzyme E1 1
	SMEL_006g242960	Similar to GILT: Gamma-interferon-responsive lysosomal thiol protein
	SMEL_006g242970	Similar to RPS4: 40S ribosomal protein S4
	SMEL_006g242980	Similar to At2g30170: Probable protein phosphatase 2C 26
	SMEL_006g242990	Protein of unknown function
	SMEL_006g243000	Similar to CHX15: Cation/H(+) antiporter 15
	SMEL_006g243010	Protein of unknown function
	SMEL_006g243020	Similar to LBD13: LOB domain-containing protein 13
	SMEL_006g243030	Protein of unknown function
	SMEL_006g243040	Similar to CIPK10: CBL-interacting serine/threonine-protein kinase 10
	SMEL_006g243050	Similar to CIPK11: CBL-interacting serine/threonine-protein kinase 11
	SMEL_006g243060	Similar to EPFL6: EPIDERMAL PATTERNING FACTOR-like protein 6
	SMEL_006g243070	Similar to RPS26A: 40S ribosomal protein S26-1
	SMEL_006g243080	Protein of unknown function
	SMEL_006g243090	Similar to At1g29670: GDSL esterase/lipase At1g29670
	SMEL_006g243100	Similar to RCE1: NEDD8-conjugating enzyme Ubc12
	SMEL_006g243110	Similar to RCE2: Probable NEDD8-conjugating enzyme Ubc12-like (Arabidopsis thaliana OX=3702)
	SMEL_006g243120	Similar to Ubiquitin-conjugating enzyme E2-17 kDa
	SMEL_006g243130	Similar to 26S proteasome regulatory subunit 6B homolog
	SMEL_006g243140	Similar to RPL10: 60S ribosomal protein L10

### Sheet: Table S3.
	Table S3. Variants predicted by SnpEff software within the candidate gen SmLBD13 sequence.
	Founder	Position	Reference	Alternative	Info	Effect	Reads
	A	1387302	G	T	missense_variant	MODERATE	2/13
		1387426	C	T	missense_variant	MODERATE	11/0
		1387448	C	A	intron_variant	MODIFIER	3/5
		1387449	CAAAAAAAAAAAAAAAATTAGATAAATTC	AAAAAAAAAAAAAAAAATTAGATAAATTC,CACAAAAAAAATAAATTAGATAAATTC,CAAAAAAAAATAAATTAGATAAATTC	intron_variant	MODIFIER	2/3
		1387880	TGGGAAA	TGGGGAAA	intron_variant	MODIFIER	18/0
		1388153	A	G	missense_variant	MODERATE	2/8
	B	1387426	C	T	missense_variant	MODERATE	16/0
		1387449	CAAAAAAAAAAAAAAAATTAGATAAATTC	AAAAAAAAAAAAAAAAATTAGATAAATTC,CACAAAAAAAATAAATTAGATAAATTC,CAAAAAAAAATAAATTAGATAAATTC	intron_variant	MODIFIER	3/7
		1387569	C	T	intron_variant	MODIFIER	2/13
		1387880	TGGGAAA	TGGGGAAA	intron_variant	MODIFIER	23/0
	C	1386797	A	T	3_prime_UTR_variant	MODIFIER	12/0
		1386907	A	G	3_prime_UTR_variant	MODIFIER	18/0
		1386937	A	T	3_prime_UTR_variant	MODIFIER	13/1
		1386952	A	G	3_prime_UTR_variant	MODIFIER	12/0
		1386970	T	C	3_prime_UTR_variant	MODIFIER	13/1
		1386995	C	T	3_prime_UTR_variant	MODIFIER	2/9
		1387040	G	A	synonymous_variant	LOW	11/0
		1387047	T	C	missense_variant	MODERATE	14/0
		1387187	T	C	synonymous_variant	LOW	18/0
		1387216	T	C	missense_variant	MODERATE	12/0
		1387273	A	T	missense_variant	MODERATE	2/13
		1387282	T	C	missense_variant	MODERATE	15/2
		1387449	CAAAAAAAAAAAAAAAATTAGATAAATTC	AAAAAAAAAAAAAAAAATTAGATAAATTC,CACAAAAAAAATAAATTAGATAAATTC,CAAAAAAAAATAAATTAGATAAATTC	intron_variant	MODIFIER	8/0
		1387483	G	A	intron_variant	MODIFIER	15/0
		1387635	A	T	intron_variant	MODIFIER	6/2
		1387709	A	T	intron_variant	MODIFIER	22/0
		1387880	TGGGAAA	TGGGGAAA	intron_variant	MODIFIER	11/0
		1387933	A	C	intron_variant	MODIFIER	10/0
		1387945	A	T	intron_variant	MODIFIER	9/0
		1387953	C	G	intron_variant	MODIFIER	7/0
		1388151	C	A	stop_gain	HIGH	2/21
		1388252	A	C	missense_variant	MODERATE	13/0
		1388282	C	T	intron_variant	MODIFIER	9/0
		1388614	T	C	intron_variant	MODIFIER	25/0
		1388739	T	C	5_prime_UTR_premature_start_codon_gain_variant	LOW	10/0
		1388779	T	C	5_prime_UTR_variant	MODIFIER	13/0
		1388872	A	C	5_prime_UTR_premature_start_codon_gain_variant	LOW	12/0
		1388894	A	T	5_prime_UTR_variant	MODIFIER	2/13
	D	1387227	G	A	missense_variant	MODERATE	14/19
		1387319	TTGT	TT	frameshift_variant	HIGH	8/14
		1387426	C	T	missense_variant	MODERATE	18/0
		1387449	CAAAAAAAAAAAAAAAATTAGATAAATTC	AAAAAAAAAAAAAAAAATTAGATAAATTC,CACAAAAAAAATAAATTAGATAAATTC,CAAAAAAAAATAAATTAGATAAATTC	intron_variant	MODIFIER	7/4
		1387880	TGGGAAA	TGGGGAAA	intron_variant	MODIFIER	14/0
		1388171	C	A,T	missense_variant	MODERATE	2/18
	E	1387227	G	A	missense_variant	MODERATE	8/0
		1387426	C	T	missense_variant	MODERATE	2/0
		1387493	T	A	intron_variant	MODIFIER	1/5
		1387880	TGGGAAA	TGGGGAAA	intron_variant	MODIFIER	11/0
		1388119	G	T	synonymous_variant	LOW	2/12
		1388162	T	C	missense_variant	MODERATE	2/11
	F	1386907	A	G	3_prime_UTR_variant	MODIFIER	24/0
		1386942	G	A	3_prime_UTR_variant	MODIFIER	18/0
		1386970	T	C	3_prime_UTR_variant	MODIFIER	11/0
		1387015	C	A,T	missense_variant	MODERATE	2/13
		1387047	T	C	missense_variant	MODERATE	19/0
		1387282	T	C	missense_variant	MODERATE	26/0
		1387449	CAAAAAAAAAAAAAAAATTAGATAAATTC	AAAAAAAAAAAAAAAAATTAGATAAATTC,CACAAAAAAAATAAATTAGATAAATTC,CAAAAAAAAATAAATTAGATAAATTC	intron_variant	MODIFIER	15/0
		1387646	GC	TT	intron_variant	MODIFIER	12/0
		1387880	TGGGAAA	TGGGGAAA	intron_variant	MODIFIER	19/0
		1387901	G	A	intron_variant	MODIFIER	2/17
		1387933	A	C	intron_variant	MODIFIER	29/0
		1388162	T	C	missense_variant	MODERATE	16/0
		1388171	C	A,T	missense_variant	MODERATE	2/14
		1388252	A	C	missense_variant	MODERATE	20/0
		1388282	C	T	intron_variant	MODIFIER	15/1
		1388351	C	T	intron_variant	MODIFIER	21/0
		1388586	TAAAAAAATCAT	TAAAAAATCAT	intron_variant	MODIFIER	15/0
		1388708	C	A	intron_variant	MODIFIER	2/15
		1388743	A	T	5_prime_UTR_variant	MODIFIER	2/13
		1388754	T	C	5_prime_UTR_variant	MODIFIER	2/17
	G	1387015	C	A,T	missense_variant	MODERATE	4/20
		1387426	C	T	missense_variant	MODERATE	6/0
		1387448	C	A	intron_variant	MODIFIER	1/6
		1387880	TGGGAAA	TGGGGAAA	intron_variant	MODIFIER	9/0
		1388474	A	T	intron_variant	MODIFIER	2/16
		1388696	AGCA	AGCAATTTTG	intron_variant	MODIFIER	2/13
	H	1387248	G	A,T	missense_variant	MODERATE	2/18
		1387341	G	A,T	missense_variant	MODERATE	1/9
		1387426	C	T	missense_variant	MODERATE	9/0
		1387880	TGGGAAA	TGGGGAAA	intron_variant	MODIFIER	10/0
		1388299	A	T	intron_variant	MODIFIER	2/13
		1388410	C	A	intron_variant	MODIFIER	2/22
		1388725	C	A	stop_gain	HIGH	3/11
		1388848	A	T	5_prime_UTR_variant	MODIFIER	2/8
